# LINKIN-associated proteins necessary for tissue integrity during collective cell migration

**DOI:** 10.1101/2023.02.08.527750

**Authors:** Chieh-Hsiang Tan, Kai-Wen Cheng, Heenam Park, Tsui-Fen Chou, Paul W. Sternberg

**Author notes:** for correspondence Emails: Chieh-Hsiang Tan, Paul W. Sternberg. denotes equal contribution (Chieh-Hsiang Tan, Kai-Wen Cheng).

## Abstract

Cell adhesion plays essential roles in almost every aspect of metazoan biology. LINKIN (Human: ITFG1, *Caenorhabditis elegans*: *lnkn-1*) is a conserved transmembrane protein that has been identified to be necessary for tissue integrity during migration. In *C. elegans*, loss of *lnkn-1* results in the detachment of the lead migratory cell from the rest of the developing male gonad. Previously, three interactors of ITFG1/*lnkn-1* – RUVBL1/*ruvb-1*, RUVBL2/*ruvb-2*, and alpha-tubulin – were identified by immunoprecipitation-mass spectrometry (IP-MS) analysis using human HEK293T cells and then validated in the nematode male gonad. The ITFG1-RUVBL1 interaction has since been independently validated in a breast cancer cell line model that also implicates the involvement of the pair in metastasis. Here, we showed that epitope-tagged ITFG1 localized to the cell surface of MDA-MB-231 breast cancer cells. Using IP-MS analysis, we identified a new list of potential interactors of ITFG1. *Loss-of-function* analysis of their *C. elegans* orthologs found that three of the interactors – ATP9A/*tat-5*, NME1/*ndk-1*, and ANAPC2/*apc-2* – displayed migratory detachment phenotypes similar to that of *lnkn-1*. Taken together with the other genes whose reduction-of-function phenotype is similar to that of *lnkn-1* (notably cohesion and condensin), suggests the involvement of membrane remodeling and chromosome biology in LINKIN-dependent cell adhesion and supports the hypothesis for a structural role of chromosomes in post-mitotic cells.
