## Supplementary material for "LINKIN-associated proteins necessary for tissue integrity during collective cell migration": Table S3

### Sheet: Log2FC>2
Accession	Gene Symbol
P54652	HSPA2
Q9BQ04	RBM4B
Q86X29	LSR
P05089	ARG1
Q08554	DSC1
Q9H2C0	GAN
G5E9A6	USP11
Q8IWQ3	BRSK2
A0A087X0B7	SNAP47
P85298	ARHGAP8
Q96EB6	SIRT1
O60907	TBL1X
F8W8A6
P36896	ACVR1B
Q96BM9	ARL8A
P43405	SYK
A2RTX5	TARSL2
P07948	LYN
Q92692	PVRL2; NECTIN2
Q6PIW4	FIGNL1
Q96DA2	RAB39B
Q9BVT8	TMUB1
H7BXY5
H0YI09
Q6P4A7	SFXN4
Q969Y2	GTPBP3
Q96CD0	FBXL8
P42574	CASP3
O94991	SLITRK5
Q6JQN1	ACAD10
P98172	EFNB1
Q9BY67	CADM1
A0A0A0MTL5
Q9Y535	POLR3H
Q9NZD8	SPG21
P01024	C3
Q06609	RAD51
P27544	CERS1
Q9BVN2	RUSC1
Q9Y2Y1	POLR3K
Q9HA92	RSAD1
F5H8H2	MVK
Q9Y4U1	MMACHC
H0YKL0
A4D1S0	KLRG2
Q9HC62	SENP2
Q9C0H2	TTYH3
P22466	GAL
Q9H871	RMND5A
P49754	VPS41
F5GWA4
H0Y3Z8
Q15542	TAF5
P30307	CDC25C
Q8NBN3	TMEM87A
B5MCD7	SYNGR1
H0Y6I0
Q6NUQ1	RINT1
Q9GZY4	COA1
J3QKK3
Q9BYM8	RBCK1
P50748	KNTC1
P0CG13	CHTF8
Q8IY22	CMIP
Q92954
P32970	CD70
Q9UBD5	ORC3
Q9P202	DFNB31; WHRN
Q9NVX0	HAUS2
P56282	POLE2
Q9NQZ5	STARD7
O94776	MTA2
Q8NFQ8	TOR1AIP2
Q9UJX3	ANAPC7
Q9Y2X0	MED16
A0A0A0MS54
Q9NZ53	PODXL2
Q14574	DSC3
Q147X3	NAA30
Q9BZM5	ULBP2
P21359	NF1
Q9UJX6	ANAPC2
Q17RB0	FAM127C; RTL8B
H7C112
O60783	MRPS14
Q8WWC4	C2orf47; MAIP1
P52824	DGKQ
Q4TT34	NME4
Q16143	SNCB
O95905	ECD
Q9BQS8	FYCO1
Q58FF6	HSP90AB4P
P56589	PEX3
A0A075B7G8
Q9NP73	ALG13
Q9H4L7	SMARCAD1
Q9UJX4	ANAPC5
O94864	SUPT7L
Q05823	RNASEL
Q5R372	RABGAP1L
O15049	N4BP3
Q96SZ6	CDK5RAP1
A0A3B3ISX4
O00165	HAX1
Q6ZNB6	NFXL1
O75419	CDC45
G5E975	SMARCB1
A0A0G2JMZ8	LOC100510742
Q8TB96	ITFG1
Q9Y4R8	TELO2
Q7Z4Q2	HEATR3
Q15904	ATP6AP1
Q9Y287	ITM2B
Q99956	DUSP9
Q96L35	EPHB4
Q9NQE9	HINT3
Q9Y230	RUVBL2
Q9NVI1	FANCI
Q9BYB4	GNB1L
Q8NB37	PDDC1; GATD1
Q9Y3D8	AK6; TAF9
Q9NVH6	TMLHE
Q8IUF1	CBWD2
Q9BZX2	UCK2
Q9P2R3	ANKFY1
C9JJ19	MRPS34
O75110	ATP9A
Q8IUR7	ARMC8
Q9NX20	MRPL16
Q9BVM2	DPCD
P52564	MAP2K6
P0DN79	CBS; LOC102724560; CBSL
Q9BYD2	MRPL9
A2AEA2
P10586	PTPRF
Q8IZL8	PELP1
Q9BUI4	POLR3C; LOC101060460
Q6NZY4	ZCCHC8
Q9Y673	ALG5
Q6P996	PDXDC1; LOC102724985
Q13015	MLLT11
P15531	NME1
P69905	HBA2; HBA1
O75600	GCAT
P08243	ASNS
Q0VAK6	LMOD3
Q6P3X3	TTC27
Q7Z7H8	MRPL10
Q9Y265	RUVBL1
Q9BUK6	MSTO1
O43175	PHGDH
Q13405	MRPL49
P02787	TF
Q16864	ATP6V1F
Q9BPW8	NIPSNAP1
Q96DZ1	ERLEC1
Q9Y4C2	FAM115A; TCAF1
Q9BV20	MRI1
C9JQS9
P11172	UMPS
Q9H3G5	CPVL
Q14126	DSG2
O94925	GLS
Q9BWJ5	SF3B5
P02458	COL2A1
Q9NTX5	ECHDC1
Q9H2P9	DPH5
Q96BR5	SELRC1; COA7
Q13257	MAD2L1
Q9UMR2	DDX19B
P0DPB6
P20338	RAB4A
Q9NQ50	MRPL40
P41273	TNFSF9
H0YKT5	TLE3
O43592	XPOT
Q92820	GGH
Q9BU61	NDUFAF3
B2WTI3	JMJD6
Q99567	NUP88
